# Simultaneous visualization of cells and marker genes from scRNA-seq studies

**DOI:** 10.1101/2022.12.27.521966

**Authors:** Namrata Bhattacharya, Swagatam Chakraborti, Krishan Gupta, Aayushi Mittal, Debajyoti Sinha, Colleen Nelson, Tanmoy Chakraborty, Gaurav Ahuja, Debarka Sengupta

## Abstract

The complexity of scRNA-sequencing datasets highlights the urgent need for enhanced clustering and visualization methods. Here, we propose Stardust, an iterative, force-directed graph layouting algorithm that enables the simultaneous embedding of cells and marker genes. Stardust, for the first time, allows a single-stop visualization of cells and marker genes on a single 2D map. While Stardust provides its own visualization pipeline, it can be plugged in with state-of-the-art methods such as Uniform Manifold Approximation and Projection (UMAP) and t-Distributed Stochastic Neighbor Embedding (tSNE). We benchmarked Stardust against popular visualization and clustering tools on both scRNA-seq and spatial transcriptomics datasets. In all cases, Stardust performs competitively in identifying and visualizing cell types in an accurate and spatially coherent manner.
