## Supplementary Table 1 for "Simultaneous visualization of cells and marker genes from scRNA-seq studies"

### Sheet: melanoma
data	cluster
NKG7	0
PRF1	0
GZMK	0
CD8B	0
CCL4	0
CCL4L1	0
CCL4L2	0
IL32	0
CST7	0
CD2	0
CTSW	0
KLRK1	0
CCL5	0
GZMA	0
TIGIT	0
IL2RB	0
CD8A	0
PRKCH	0
XAGE1B	1
MFGE8	1
SERPINE2	1
CDH19	1
XAGE1A	1
APOC2	1
XAGE1E	1
A2M	1
NSG1	1
APOE	1
XAGE1C	1
CSPG4	1
IFI27	1
XAGE1D	1
TYR	1
MIA	1
APOD	1
S100B	1
SERPINA3	1
FRZB	2
NARS2	2
SOX4	2
PTK2	2
SLC45A2	2
HEBP1	2
MYO10	2
ASAP1	2
MYC	2
CDK4	2
MARCKS	2
TSFM	2
GDNF	2
GAB2	2
TFAP2A	2
MXI1	3
LZTS1	3
STK32A	3
BCAN	3
PRAME	3
GPR143	3
PLP1	3
NENF	3
MCAM	3
EDNRB	3
MLPH	3
QPCT	3
SERPINF1	3
EGFL8	3
PHLDB1	3
AIF1	4
MS4A6A	4
ITGAX	4
LST1	4
TGFBI	4
CD68	4
FCER1G	4
CYBB	4
IFI30	4
RAB31	4
PLXDC2	4
SERPINA1	4
CST3	4
TYROBP	4
CD14	4
CD163	4
PILRA	4
HCK	4
CSF1R	4
FGL2	4
LHFPL3-AS1	5
OCA2	5
NAV2	5
HSPB8	5
PRSS21	5
TUBB4A	5
RAP1GAP	5
PAEP	5
KIT	5
SNAI2	5
TRPM1	5
SCIN	5
SCD	5
TNS1	5
ADAMTS2	5
CD4	6
PIK3IP1	6
LTB	6
AAK1	6
CD3D	6
ARHGDIB	6
FYB	6
CXCR4	6
STK17B	6
PTPRC	6
TCF7	6
CD3E	6
DGKA	6
BCL11B	6
TMSB4X	6
SPOCK2	6
IL7R	6
ADAM28	7
HLA-DRB5	7
MS4A1	7
HLA-DPB1	7
FGD2	7
NAPSB	7
NCF1C	7
HLA-DRB1	7
CD79A	7
HLA-DPA1	7
HLA-DRA	7
BANK1	7
CD19	7
NCF1	7
HLA-DQB1	7
BCL11A	7
IRF8	7
CD22	7
CD79B	7
HLA-DQA1	7
COL1A2	8
PDK4	8
C2orf82	8
SAA1	8
HAPLN1	8
TERT	8
GPR37	8
TF	8
RGS5	8
ITGB4	8
ABCA8	8
C1QTNF3	8
TFAP2C	8
ALDH1A3	8
SFRP1	8
MAGEA4	8
ENG	9
NFIB	9
CDH5	9
TFPI	9
STAB1	9
APP	9
GNG11	9
MYCT1	9
IGFBP7	9
PDLIM1	9
VWF	9
TIE1	9
EGFL7	9
COL4A1	9
RAMP2	9
COL4A2	9
CALCRL	9
CLDN5	9
HYAL2	9
ECSCR	9
MAGEC2	10
RNASE1	10
PHGDH	10
MMP8	10
GJC3	10
RCN3	10
FSTL1	10
BMX	10
PDLIM4	10
SLC13A3	10
ELOVL2	10
GGH	10
MAGEC1	10
KDELR3	10
CNIH3	10
NID1	10
CTSK	11
CNN3	11
EMP1	11
TDRD3	11
POSTN	11
FN1	11
S100A1	11
CYP27A1	11
FXYD3	11
STXBP1	11
ST3GAL4	11
DCT	11
AEBP1	11
MCOLN3	11
CRYAB	11
GPNMB	11

### Sheet: 68k_pbmc
data	cluster
RPL32	0
RPS3A	0
NKG7	1
PRF1	1
CST7	1
CLIC3	1
CD7	1
GNLY	1
SPON2	1
GZMB	2
SEC61B	2
LRRC26	2
CST3	2
IRF7	2
PTCRA	2
DERL3	2
LILRA4	2
PLD4	2
ALOX5AP	2
GPX1	2
SERPINF1	2
PPP1R14B	2
MZB1	2
CYBA	2
NPC2	2
ITM2C	2
VPREB3	3
CD74	3
HLA-DMA	3
HLA-DQA1	3
HLA-DRB5	3
HLA-DQB1	3
LINC00926	3
HLA-DPA1	3
TCL1A	3
FCER2	3
HLA-DPB1	3
LY86	3
CD79B	3
HLA-DRA	3
HLA-DQA2	3
HLA-DMB	3
CD37	3
MS4A1	3
CD79A	3
HLA-DRB1	3
HVCN1	3
NCF1	3
S100A9	4
S100A8	4
LYAR	5
CCL5	6
GZMA	7
GZMK	7
DUSP2	7
CEBPD	8
ID2	8
CXCR4	8
MT-CYB	8
NFKBIA	8
FKBP11	8
MT-CO1	8
MT-CO3	8
ZFP36	8
ZFP36L2	8
IL7R	8
KLRB1	8
MT-ND1	8
MT-ND4	8
DUSP1	8
FOS	8
NCR3	8
JUN	8
KLRG1	8
RPL11	9
TPT1	9
RPS18	9
RPS3	9
VIM	9
RPS6	9
RPS2	9
RPS27A	9
IL32	9
RPS25	9
EEF1A1	9
FXYD5	9
LDHB	9
LTB	9
RPL3	9
RPLP0	9
RPS12	9
RPL13	9
COTL1	10
TYROBP	10
TYMP	10
ARPC3	10
RP11-290F20.3	10
SAT1	10
PYCARD	10
AIF1	10
CD68	10
S100A11	10
LYZ	10
FCER1G	10
FCN1	10
FTL	10
CTSS	10
ACTB	10
PSAP	10
MYL6	10
CFP	10
S100A4	10
OAZ1	10
CFD	10
FCGR3A	10
LST1	10
STXBP2	10
ARPC1B	10
SPI1	10
FTH1	10
IFITM2	10
S100A6	10
SERPINA1	10
GZMH	11
PTPRCAP	11
CD63	11
C12orf75	11
SH3BGRL3	11
HCST	11
HLA-C	11
HOPX	11
HLA-B	11
CD8A	11
FGFBP2	11
CD99	11
CTSW	11
ZNF683	11
RPS15	12
EIF1	12
RPL26	12
B2M	12
RPL23A	12
RPSA	12
TMSB4X	12
GNB2L1	12
TMSB10	12
RPL28	12
RPL6	12
RPL13A	12
RPL29	12
RPL18A	12
RPL15	12
RPL12	12
RPL19	12
RPS7	12
RPL14	12
RPL10	12
RPS15A	12
CD52	12
RPL8	12
RPL18	12
HLA-A	12
RPS4X	12
RPLP1	12

### Sheet: liver
data	cluster
SPINK1	0
HPX	0
C3	0
FGA	0
ITIH3	0
FGL1	0
FGG	0
INSIG1	0
FABP1	0
VTN	0
GC	0
CP	0
HMGCS1	0
CRP	0
SCD	0
AGT	0
HMBS	1
SLC25A39	1
HBA2	1
SLC4A1	1
BLVRB	1
SLC25A37	1
HBA1	1
GLRX5	1
CA1	1
AHSP	1
SNCA	1
GYPA	1
BSG	1
GYPC	1
HBB	1
ALAS2	1
HBM	1
HBD	1
YBX3	1
GYPB	1
PTGR1	2
AKR1C2	2
MGST1	2
HULC	2
CYP3A4	2
APOA5	2
GSTA1	2
ANG	2
ADH4	2
AZGP1	2
AKR1C1	2
SULT2A1	2
AKR1C4	2
CYP2E1	2
MT1F	3
A2M	3
MT1M	3
MST1	3
TFR2	3
A1BG	3
ASS1	3
CYP2A6	3
CFHR1	3
MT1H	3
APOB	3
CFH	3
MSMO1	3
SERPINF2	3
PLG	3
CYP2A7	3
C1R	3
ISG20	4
HSP90B1	4
ITM2C	4
SSR3	4
XBP1	4
MYDGF	4
PIM2	4
SDF2L1	4
MZB1	4
PPIB	4
TNFRSF17	4
SUB1	4
SPCS2	4
FKBP11	4
CYBA	4
SEC11C	4
RPL22L1	4
JCHAIN	4
DERL3	4
IGKC	4
C1QA	5
FCER1G	5
SAT1	5
HLA-DPB1	5
GPX1	5
HLA-DPA1	5
NPC2	5
HLA-DRB1	5
TYROBP	5
AIF1	6
SLC40A1	6
CD163	6
MS4A7	6
HMOX1	6
MARCO	6
MS4A6A	6
FCGR3A	6
LIPA	6
C1QC	6
CD5L	6
CTSB	6
C1QB	6
CD7	7
CCL3	7
IL2RB	7
SRGN	7
KLRC1	7
CMC1	7
KLRF1	7
KLRB1	7
KLRD1	7
CD160	7
GZMK	7
XCL2	7
ZFP36L2	8
CORO1A	8
HNRNPA1	8
IL32	8
AC092580.4	8
CXCR4	8
TRAC	8
CD3G	8
LTB	8
CD2	8
CD3E	8
CD52	8
S100A4	8
CD3D	8
IL7R	8
RPSA	8
GNLY	9
GZMB	9
CD247	9
NKG7	9
CST7	9
PRF1	9
FGFBP2	9
CTSW	9
SPON2	9
PLAC8	9
HOPX	9
IFI27	10
C7	10
TM4SF1	10
ID1	10
VWF	10
ID3	10
MGP	10
TIMP1	10
RNASE1	10
TIMP3	10
ADIRF	10
PRSS23	10
PTPRB	10
PTRF	10
SRPX	10
CD9	10
IGFBP7	10
HSPG2	10
RPS19	11
RPL18	11
CD74	11
RPL21	11
RPL13A	11
CD79B	11
RPL11	11
CD37	11
RPL13	11
RPS23	11
RPL39	11
RPS27	11
RPLP2	11
RPS29	11
CD79A	11
RPL32	11
HLA-DRA	11
RPS18	11
RPL18A	11
IL6ST	12
ENG	12
FCGR2B	12
RAMP3	12
CTSL	12
CLEC1B	12
FCN2	12
SPARC	12
LIFR	12
DNASE1L3	12
FCN3	12
CRHBP	12
OIT3	12
CLDN5	12
CLEC4G	12
STAB1	12
GNG11	12
CCL14	12
HCST	13
CCL5	13
GZMA	13
CCL4	13
HLA-A	13
TRBC2	13
HLA-C	13
RPS3	13
BTG1	13
TMSB4X	13
TSPO	14
LYZ	14
LGALS1	14
S100A9	14
COTL1	14
S100A8	14
MNDA	14
RP11-1143G9.4	14
S100A12	14
VIM	14
CSTA	14
VCAN	14
LST1	14
FCN1	14
S100A6	14
CTSS	14
S100A11	14
SLPI	15
S100A14	15
KRT8	15
CLDN10	15
ANXA4	15
FXYD2	15
CD24	15
DEFB1	15
SPP1	15
TM4SF4	15
KRT7	15
LGALS4	15
KRT18	15
ELF3	15
ATP1B1	15
TACSTD2	15
SPINT2	15
SH3YL1	15
KRT19	15
ATP1A1	15
MAT1A	16
C1S	16
TAT-AS1	16
GATM	16
LEAP2	16
TAT	16
CPS1	16
TF	16
ADH1B	16
HMGCS2	16
TTR	16
HSD17B6	16
BAAT	16
CYP2C9	16
ALDOB	16
PCK1	16

### Sheet: mouse_brain
data	cluster
Plp1	0
Mag	0
Mobp	0
Cmtm5	0
Mbp	0
Mog	0
Cnp	0
Sept4	0
Cryab	0
Cldn11	0
Mal	0
Trf	0
Ugt8a	0
Enpp2	0
Ermn	0
Car2	0
Tspan2	0
Opalin	0
Syt1	1
Rtn1	1
Ncdn	1
Gabra1	1
Atp1a3	1
Ttc3	1
Snap25	1
Atp1b1	1
Thy1	1
Gda	1
Gpm6a	1
Stmn2	2
Alcam	2
Celf4	2
Vsnl1	2
Ahi1	2
Calb1	2
Slc17a6	2
Nrsn1	3
Slc32a1	3
Stmn3	3
Snhg11	3
Syt5	3
Tagln3	3
Nrxn3	3
Caly	3
Gad1	3
Nrsn2	3
Rab3c	3
Zcchc12	3
Crabp1	3
Gng3	3
Ly6h	4
Gpr101	4
Gaa	4
Chgb	4
Bex2	4
Ncald	4
Ngb	4
Cbln4	4
Sst	4
Zic1	5
Rgs16	5
Rora	5
Meg3	5
Rorb	5
Dner	5
Avp	5
Syt10	5
Pdyn	6
Pgrmc1	6
Tmem35	6
Rasd1	6
Tac2	6
Esr1	6
Nhlh2	6
Sphkap	6
Prlr	6
Pak3	6
Nr5a2	6
Scg2	6
Bgn	7
Ifitm3	7
Colec12	7
Crispld2	7
Col1a2	7
Serpinh1	7
Dcn	7
Col1a1	7
Lum	7
Efemp1	7
Apod	7
Mgp	7
Cfh	7
Gsn	7
Col3a1	7
Itih5	7
Slco1a4	8
Igfbp7	8
Cldn5	8
Ramp2	8
Itm2a	8
Myl12a	8
Ly6a	8
Id1	8
Sepp1	8
Epas1	8
Esam	8
Id3	8
Flt1	8
Ptprb	8
Srgn	8
Abcb1a	8
Ly6c1	8
Adgrf5	8
Cx3cr1	9
Hexb	9
Ctss	9
Laptm5	9
Mpeg1	9
Fcer1g	9
Tyrobp	9
Siglech	9
Ctsd	9
C1qc	9
C1qa	9
Trem2	9
Fcgr3	9
B2m	9
Ly86	9
Aif1	9
Fcrls	9
Csf1r	9
C1qb	9
Timeless	10
Cxcl14	10
Plcb4	10
Chga	10
Sdc4	10
Cldn9	10
Malat1	10
Cck	10
Cdkn1c	10
Apoc3	10
Cga	10
Igfbp5	10
Gata2	10
Pitx1	10
Tshb	10
Hlf	10
Ces1d	10
Epcam	10
Impact	11
Gap43	11
A730017C20Rik	11
Nap1l5	11
Nsg2	11
Tmem130	11
Mllt11	11
Zwint	11
Syt4	12
Tmem59l	12
Uchl1	12
Pomc	12
Hs6st2	12
Rnf128	12
Gpx3	12
Resp18	12
Fam159b	12
Slc1a2	13
Slc4a4	13
Atp1a2	13
Gpr37l1	13
Atp1b2	13
Slc1a3	13
Pla2g7	13
Ppap2b	13
Ntsr2	13
Agt	13
Slc6a11	13
Sparcl1	13
Sparc	13
Ndrg2	13
Aqp4	13
Ednrb	13
2310022B05Rik	13
Ttyh1	13
Rsph1	14
Tmem212	14
Gm973	14
Aebp1	14
Nudt4	14
Enkur	14
Tm4sf1	14
Pltp	14
S100b	14
Dbi	14
Cd24a	14
Ccdc153	14
Ak7	14
Pcp4l1	14
Dynlrb2	14
Rarres2	14
Mt2	15
Vim	15
Apoe	15
S100a6	15
Ptn	15
Cst3	15
Mt1	15
Prdx6	15
6330403K07Rik	15
Sox9	15
Nnat	15
Ntrk2	15
Mlc1	15
Col23a1	15
Aldoc	16
Rgcc	16
Zfand6	16
Ifi27	16
Mest	16
Dio2	16
Mgst1	16
Fndc3c1	16
Scn7a	16
Cldn10	16
Hes1	16
Col25a1	16
Ghrh	17
Dlx1	17
Fstl5	17
Gal	17
Ecel1	17
Arhgap36	17
Gad2	17
Fabp7	18
S100a16	18
Tmem100	18
Lhfpl3	18
3110035E14Rik	18
Pdgfra	18
Serpine2	18
Scrg1	18
Olig1	18
Pllp	18
Marcks	18
Ccnd1	18
Cspg5	18
Olig2	18
Ptprz1	18
Cacng4	18
Acvr1c	19
Cited1	19
Rgs2	19
Dlk1	19
Arhgap6	19
Npy	19
Ociad2	19
Npy2r	19
Ghr	19
Pcsk1n	19
Irs4	19
Otp	19
Serpina3n	19
Agrp	19
Gnas	20
Fxyd6	20
Cartpt	20
Pcp4	20
Rgs4	20
Cox6a2	20
Asb4	20
Parm1	20
Pam	20
St18	20
Trh	20
Coch	21
Gpr83	21
Cplx2	21
Ddc	21
Lhx1os	21
Pkib	21
Rab3b	21
Slc6a3	21
Th	21
Slc18a2	21
Lhx1	21
AW551984	21

### Sheet: drosophila
data	cluster
sna	0
CadN	0
CG4500	0
if	0
Mes2	0
Mef2	0
htl	0
stumps	0
ventrally-expressed-protein-D	0
CR45361	0
zfh1	0
Nplp2	0
CG16758	0
tin	0
Cyp310a1	0
CG12177	0
twi	0
CG3036	0
sprt	0
yellow-e3	1
btd	1
gt	1
cnc	1
Hsp83	1
fj	1
CG43085	1
CG2930	2
DNaseII	2
srp	2
hkb	2
Oatp74D	2
bbg	2
CG32053	2
CG34380	2
ps	2
Pdp1	2
Fas2	2
for	2
CG5002	2
veil	3
CG10176	3
CG34224	3
Coop	3
dpp	3
Atx-1	3
cic	3
cv-2	3
pnr	3
croc	4
ImpL3	4
knrl	4
CG31038	4
ImpE2	4
Mdr49	4
mirr	4
Adgf-A	4
Optix	4
Aldh	4
mtt	4
ltl	4
Gasp	5
CG14204	5
CG10249	5
lov	5
CR43302	5
grn	5
tll	5
eya	5
toy	5
CG3502	5
SP2353	5
CG42342	5
Hmx	5
tld	5
oc	5
SoxN	6
brk	6
Pino	6
sad	6
pyr	6
ths	6
sog	6
Trim9	6
Meltrin	6
ImpL2	6
bib	6
sca	6
Sema-2b	7
CG45263	7
Doc1	7
kay	7
Doc2	7
Doc3	7
mspo	7
Alk	7
rho	7
hbs	7
tup	7
CG42788	7
egr	7
Z600	7
ush	7
kek1	7
CG33099	8
NetB	8
RhoL	8
gcm	8
be	8
CrebA	8
ham	8
kni	8
shep	8
CG14688	8
mnd	9
bowl	9
fkh	9
apt	9
CG8654	9
Notum	9
byn	9
CG7191	9
disco	9
salm	9
Gmap	9
rib	9
Thor	9
18w	9
