## Supplementary Table 3 for "Simultaneous visualization of cells and marker genes from scRNA-seq studies"

### Sheet: Stardust
Cluster	Gene	In situ image link
4	ImpE2	http://www.flyexpress.net/search/extraction/FBim9040964
4	ImpL3	http://www.flyexpress.net/search/extraction/FBim9160026
4	CG31038	http://www.flyexpress.net/search/extraction/FBim9159622
0	sna	http://www.flyexpress.net/search/extraction/FBim9036233
0	twi	http://www.flyexpress.net/search/extraction/FBim9168074
0	htl	http://www.flyexpress.net/search/extraction/FBim9165680
8	ham
8	RhoL	http://www.flyexpress.net/search/extraction/FBim9134802
8	gcm	http://www.flyexpress.net/search/extraction/FBim9165158
6	ths
6	SoxN	http://www.flyexpress.net/search/extraction/FBim9037879
6	brk	http://www.flyexpress.net/search/extraction/FBim9038317
3	cv-2
3	Atx-1
3	cic
7	Doc1	http://www.flyexpress.net/search/extraction/FBim9043027
7	cv-2
7	tup	http://www.flyexpress.net/search/extraction/FBim9035065
1	fj	http://www.flyexpress.net/search/extraction/FBim9002352
1	oc
1	CG3502
5	oc
5	gm
5	CG14204
2	CG2930
2	fkh	http://www.flyexpress.net/search/extraction/FBim9038271
2	Fas2
9	fkh	http://www.flyexpress.net/search/extraction/FBim9038271
9	Fas2
9	disco	http://www.flyexpress.net/search/extraction/FBim9037857

### Sheet: scanpy
Cluster	Gene	In situ image link
0	twi	http://www.flyexpress.net/search/extraction/FBim9168074
0	sna	http://www.flyexpress.net/search/extraction/FBim9036233
0	VepD
6	knrl	http://www.flyexpress.net/search/extraction/FBim9036142
6	kni
6	VepD
4	disco	http://www.flyexpress.net/search/extraction/FBim9037857
4	rib	http://www.flyexpress.net/search/extraction/FBim9037978
4	apt	http://www.flyexpress.net/search/extraction/FBim9134572
5	oc
5	CG3502
5	CG43085
1	SoxN	http://www.flyexpress.net/search/extraction/FBim9037879
1	ths
1	brk	http://www.flyexpress.net/search/extraction/FBim9038317
2	Atx-1
2	cv-2
2	cic
3	Doc1	http://www.flyexpress.net/search/extraction/FBim9043027
3	cv-2
3	tup	http://www.flyexpress.net/search/extraction/FBim9035065
